# Multiple roads to swarming: divergent molecular machineries drive the repeated evolution of locusts

**DOI:** 10.64898/2026.08.19.745877

**Authors:** Maéva A. Techer, Sheina B. Sim, Olga Dudchenko, Anna K. Childers, Julianne Allred, Emily Baker, David Mario Bellini, Devon Boland, Herman A. Dierick, Richard B. Dewell, Bert Foquet, Scott M. Geib, Ruqayya Khan, Richelle Marquess, Audélia M. C. Mechti, Martina E. Pocco, Kathryn Puperi, Seema Rana, Stephen Richards, Brian Scheffler, Tyler J. Simmonds, Amanda R. Stahlke, David Weisz, Fabrizio Gabbiani, Gregory A. Sword, Erez Lieberman Aiden, Hojun Song

## Abstract

Locust swarming, one of nature’s most spectacular examples of a repeated emergent polyphenism, has long been suspected to rely on conserved “swarming genes” or shared genomic features. By applying a model-clade approach comparing six species that vary in their degrees of plasticity and collective behavior, we show that the evolution of swarming locusts is not driven by shared genomic features or a universal set of swarming genes. In contrast, we find that this phenomenon evolved through flexible regulatory architectures, in which the degree of behavioral plasticity directly correlates with the total scale of density-responsive gene expression. While different locust species recruit largely non-overlapping gene sets to achieve the same syndrome, these divergent molecular machineries converge on similar higher-level biological functions. Thus, multiple molecular pathways achieve locust swarming, challenging the preconceived notion about the genetic prerequisites to transition from solitary to collective states. Further, we establish that a complex syndrome such as locust swarming emerges through modular regulatory systems that can be amplified, modified, or attenuated across the tree of life.

**Teaser:** There is no single molecular blueprint for becoming a swarming locust.
