## Supplementary table S1 for "Multiple roads to swarming: divergent molecular machineries drive the repeated evolution of locusts"

### Sheet: Data S1
	S. nitens			S. cancellata			S. piceifrons			S. gregaria			S. americana			S. serialis cubense
Total length (bp)	8822571301			8536893415			8742459392			8742434016			8990369808			9082822131
GC level (%)	42.62			42.69			42.34			42.55			42.43			42.36
bases masked (bp)	6251889122			6031303560			6210053142			6209311414			6442978458			6426581142
bases masked (%)	70.86			70.65			71.03			71.02			71.67			70.76
	number of elements	length occupied	genome percentage	number of elements	length occupied	genome percentage	number of elements	length occupied	genome percentage	number of elements	length occupied	genome percentage	number of elements	length occupied	genome percentage	number of elements	length occupied	genome percentage
Retroelements	3021504	2182751980	24.74	2802095	2078827683	24.35	3043915	2132049033	24.39	3050801	1987498025	22.73	2944413	2115119552	23.53	2977333	2212542549	24.36
SINEs:	0	0	0	0	0	0	3179	1650631	0.02	8251	4370689	0.05	0	0	0	0	0	0
Penelope	497830	182975551	2.07	479773	174474567	2.04	533920	182111355	2.08	385404	152276463	1.74	429029	162924659	1.81	473926	178780799	1.97
LINEs:	2724946	1867482031	21.17	2534142	1809740698	21.2	2736727	1829518932	20.93	2837428	1796630580	20.55	2688818	1846741317	20.54	2653883	1895800651	20.87
CRE/SLACS	0	0	0	0	0	0	0	0	0	0	0	0	0	0	0	0	0	0
L2/CR1/Rex	1045063	650762462	7.38	1006556	650295897	7.62	1044114	647739646	7.41	1264901	661829612	7.57	1117895	661831308	7.36	1124161	678755626	7.47
R1/LOA/Jockey	210711	176152022	2	168289	172365021	2.02	207408	182015383	2.08	220823	150240135	1.72	211391	185049855	2.06	188569	196308707	2.16
R2/R4/NeSL	9979	22817553	0.26	9138	19359597	0.23	9298	16384427	0.19	9028	9804692	0.11	17425	53073072	0.59	13817	26893199	0.3
RTE/Bov-B	777232	701730443	7.95	716321	672608342	7.88	766554	672327678	7.69	752256	700336201	8.01	750220	649662237	7.23	657758	675723131	7.44
L1/CIN4	8282	789412	0.01	0	0	0	7917	452195	0.01	12744	991340	0.01	669	104102	0	0	0	0
LTR elements:	296558	315269949	3.57	267953	269086985	3.15	304009	300879470	3.44	205122	186496756	2.13	255595	268378235	2.99	323450	316741898	3.49
BEL/Pao	2905	2917242	0.03	2865	2603923	0.03	8528	5300713	0.06	7157	2013564	0.02	2410	2066185	0.02	1940	2117771	0.02
Ty1/Copia	3921	3868460	0.04	2158	2507833	0.03	2095	2647971	0.03	8689	3982453	0.05	2627	3484624	0.04	2085	2137210	0.02
Gypsy/DIRS1	288168	307756846	3.49	262930	263975229	3.09	288671	289534939	3.31	189276	180500739	2.06	249929	262377234	2.92	318865	311679208	3.43
Retroviral	0	0	0	0	0	0	0	0	0	0	0	0	0	0	0	0	0	0
DNA transposons:	3711901	1592762818	18.05	3804094	1632055764	19.12	3671809	1529898492	17.5	3581553	1417822270	16.22	3770511	1517315109	16.88	3763810	1530674160	16.85
hobo-Activator	194105	56871720	0.64	207710	60554167	0.71	228066	60346520	0.69	85005	33916644	0.39	189121	60272196	0.67	100274	46234606	0.51
Tc1-IS630-Pogo	3223431	1383779423	15.68	3307886	1429070906	16.74	3081154	1318086546	15.08	3231034	1265024301	14.47	3231660	1316036137	14.64	3301587	1334203247	14.69
En-Spm	0	0	0	0	0	0	0	0	0	0	0	0	0	0	0	0	0	0
MULE-MuDR	10782	4406033	0.05	6405	3388714	0.04	9891	3953224	0.05	2916	1223024	0.01	11232	4920175	0.05	8543	3991493	0.04
PiggyBac	33222	14371082	0.16	23809	12770250	0.15	34630	15866834	0.18	31013	15784302	0.18	28148	13143099	0.15	30649	16401185	0.18
Tourist/Harbinger	48055	15745686	0.18	40405	13939453	0.16	38572	14375962	0.16	73613	16145741	0.18	76030	20153367	0.22	49088	17114870	0.19
Other	16447	6928134	0.08	29811	14021572	0.16	56176	8846853	0.1	14707	5463144	0.06	71050	12554194	0.14	71276	10981096	0.12
Rolling-circles	41164	14569106	0.17	34536	10808295	0.13	48631	15870433	0.18	42048	15115641	0.17	37506	14743980	0.16	46762	15434167	0.17
Unclassified	9772867	2384820470	27.03	8687235	2239944525	26.24	8267130	2434308361	27.84	7684856	2661664224	30.45	8349732	2732349724	30.39	8409603	2600195532	28.63
Small RNA	173958	29626024	0.34	157694	23834848	0.28	151587	29257525	0.33	189621	79579175	0.91	88216	15583907	0.17	105237	18654759	0.21
Satellites	2	817	0	0	0	0	1	224	0	4	1081	0	2	831	0	0	0	0
Simple repeats	1011390	43188670	0.49	1009642	42261755	0.5	1018281	63817362	0.73	1002579	44050429	0.5	1049533	43970482	0.49	1054307	45002680	0.5
Low complexity	77653	4169237	0.05	71963	3570690	0.04	76410	4851712	0.06	70569	3580569	0.04	75822	3894873	0.04	80196	4077295	0.04
Total interspersed repeats	-	6160335268	69.82	-	5950827972	69.71	-	6096255886	69.73	-	6066984519	69.4	-	6364784385	70.8	-	6343412241	69.84
