## Supplementary table S6 for "Multiple roads to swarming: divergent molecular machineries drive the repeated evolution of locusts"

### Sheet: Data S6
Data S6: Read mapping statistics to own RefSeq versus to shared S. gregaria RefSeq using STAR-2 passes mode
					MAPPING TO OWN REFSEQ									MAPPING TO GREGARIA REFSEQ
SampleID	Species	RearingCondition	Tissue	Total reads (Million)	Aligned	Uniq aligned	Avg. mapped len	Annotated splices	Mismatch rate	Del rate	Del len	Ins rate	Ins len	Aligned	Uniq aligned	Avg. mapped len	Annotated splices	Mismatch rate	Del rate	Del len	Ins rate	Ins len
SAMER_G_Crd_SRR11815246	Schistocerca_americana	crowded	head	28.1841	90.7	75.32	291.05	20.9823	0.78	0.03	2.65	0.02	2.77	80.09	67.7	283.37	19.3064	2.11	0.06	2.78	0.04	2.52
SAMER_G_Crd_SRR11815247	Schistocerca_americana	crowded	head	20.3009	90.92	74.51	290.83	13.7726	0.73	0.04	2.73	0.02	2.43	79.01	66.13	282.54	12.7487	2.11	0.07	2.58	0.05	2.41
SAMER_G_Crd_SRR11815248	Schistocerca_americana	crowded	head	34.3825	91.14	76.53	292.21	26.7347	0.66	0.03	2.71	0.02	2.38	80.89	69.12	284.6	24.6477	2.02	0.06	2.71	0.05	2.43
SAMER_G_Crd_SRR11815249	Schistocerca_americana	crowded	head	30.9607	92.08	77.04	292.1	26.0635	0.66	0.03	2.86	0.02	2.45	82.5	69.99	285.06	24.2956	1.99	0.05	2.73	0.04	2.42
SAMER_G_Crd_SRR11815250	Schistocerca_americana	crowded	head	23.6465	90.13	75.24	292.15	18.5457	0.65	0.03	2.93	0.02	2.46	80.41	67.75	284.55	16.7639	1.99	0.06	2.65	0.05	2.45
SAMER_G_Crd_SRR11815241	Schistocerca_americana	crowded	thorax	23.7079	91.75	78.93	290.86	18.2349	0.8	0.03	2.7	0.02	2.57	79.34	68.88	282.5	16.5903	2.15	0.07	2.74	0.05	2.52
SAMER_G_Crd_SRR11815242	Schistocerca_americana	crowded	thorax	15.6477	89.92	76.64	290.95	12.202	0.79	0.03	2.91	0.02	2.52	78.75	68.04	282.81	11.2818	2.13	0.06	2.83	0.04	2.49
SAMER_G_Crd_SRR11815243	Schistocerca_americana	crowded	thorax	37.1186	88.78	76.4	292.06	31.1606	0.67	0.03	2.69	0.02	2.32	78.65	69.03	284.52	28.5669	2.04	0.05	2.79	0.04	2.47
SAMER_G_Crd_SRR11815244	Schistocerca_americana	crowded	thorax	33.0645	89.06	76.98	292.03	27.6005	0.69	0.03	2.78	0.02	2.36	79.1	69.11	284.42	25.3553	2.04	0.06	2.78	0.04	2.5
SAMER_G_Crd_SRR11815245	Schistocerca_americana	crowded	thorax	29.2706	90.28	77.33	292.09	25.2753	0.69	0.03	3.21	0.02	2.38	79.59	68.94	284.12	22.8044	2.08	0.05	2.89	0.04	2.54
SAMER_S_Iso_SRR11815256	Schistocerca_americana	isolated	head	17.4715	89.52	76.63	289.4	13.0976	0.93	0.03	2.94	0.02	2.64	77.68	67.45	281.89	12.0409	2.13	0.06	2.69	0.05	2.52
SAMER_S_Iso_SRR11815257	Schistocerca_americana	isolated	head	23.4025	90.17	74.49	290.82	15.6747	0.78	0.04	2.7	0.02	2.56	78.51	66.17	282.71	14.2518	2.08	0.07	2.73	0.05	2.45
SAMER_S_Iso_SRR11815258	Schistocerca_americana	isolated	head	32.9217	91.01	76.54	292.09	24.158	0.66	0.03	2.66	0.03	2.32	79.41	68.36	283.82	22.1939	2.03	0.07	2.67	0.05	2.43
SAMER_S_Iso_SRR11815259	Schistocerca_americana	isolated	head	30.4233	89.05	76.5	291.72	24.0651	0.71	0.04	3.19	0.03	2.36	77.71	67.52	284.19	21.6474	1.99	0.07	2.62	0.05	2.49
SAMER_S_Iso_SRR11815260	Schistocerca_americana	isolated	head	23.3248	87.01	68.16	291.76	16.0929	0.81	0.04	3.35	0.02	2.67	77.43	61.49	283.38	14.1569	2.15	0.08	3.51	0.05	2.81
SAMER_S_Iso_SRR11815252	Schistocerca_americana	isolated	thorax	18.6537	90.44	79.57	290.64	14.8533	0.83	0.03	2.77	0.02	2.55	79.11	69.76	282.71	13.5204	2.1	0.07	2.71	0.05	2.48
SAMER_S_Iso_SRR11815253	Schistocerca_americana	isolated	thorax	29.6238	89.1	78.17	291.74	25.2045	0.7	0.03	2.88	0.02	2.38	78.45	69.74	284.29	23.1993	2.02	0.06	2.89	0.04	2.57
SAMER_S_Iso_SRR11815254	Schistocerca_americana	isolated	thorax	29.9117	89.88	76.38	291.79	25.4776	0.72	0.04	3.4	0.02	2.35	76.83	67.19	283.81	22.6155	2.04	0.06	2.9	0.04	2.47
SAMER_S_Iso_SRR11815255	Schistocerca_americana	isolated	thorax	29.4621	88.48	74.58	291.74	24.6395	0.73	0.03	2.94	0.02	2.34	77.26	66.62	284	22.3904	2.08	0.06	2.83	0.04	2.55
SAMER_S_Iso_SRR11815263	Schistocerca_americana	isolated	thorax	18.3605	92.66	81.22	290.7	16.7336	0.79	0.03	3.01	0.02	2.51	80.91	72.03	283.54	15.1767	2.04	0.06	2.83	0.04	2.48
SCANC_G_Crd_SRR17648043	Schistocerca_cancellata	crowded	head	54.0702	73.64	58.3	287.13	28.8214	0.73	0.04	2.75	0.03	2.27	69.23	59.26	276.57	28.1108	2.06	0.07	2.62	0.06	2.52
SCANC_G_Crd_SRR17648049	Schistocerca_cancellata	crowded	head	50.4766	71.33	55.67	287.2	25.8468	0.73	0.04	2.69	0.03	2.36	67.33	57.59	276.79	24.3723	2.02	0.07	2.57	0.06	2.53
SCANC_G_Crd_SRR17648057	Schistocerca_cancellata	crowded	head	42.1459	69.07	53.6	286.19	20.7639	0.73	0.04	2.74	0.03	2.25	67.3	56.49	275.23	20.3303	2.05	0.07	2.63	0.06	2.59
SCANC_G_Crd_SRR17648059	Schistocerca_cancellata	crowded	head	32.5553	71.74	53.42	286.16	16.6593	0.77	0.04	2.94	0.03	2.28	68.7	56.47	275.33	15.9659	2.11	0.06	2.66	0.06	2.53
SCANC_G_Crd_SRR17648061	Schistocerca_cancellata	crowded	head	35.9482	73.68	57.02	287.1	19.2969	0.73	0.04	2.8	0.03	2.31	69.31	58.8	276.8	18.637	2.05	0.07	2.57	0.06	2.53
SCANC_G_Crd_SRR17648042	Schistocerca_cancellata	crowded	thorax	42.9786	74.68	59.72	287.08	24.2609	0.76	0.03	2.72	0.02	2.34	69.53	59.92	276.37	23.7719	2.1	0.07	2.64	0.06	2.56
SCANC_G_Crd_SRR17648048	Schistocerca_cancellata	crowded	thorax	36.2019	73.56	61.8	286.91	21.0395	0.75	0.04	2.78	0.03	2.36	68.62	60.79	276.11	20.5259	2.06	0.07	2.59	0.06	2.55
SCANC_G_Crd_SRR17648056	Schistocerca_cancellata	crowded	thorax	34.2595	71.48	55.91	285.76	18.0236	0.77	0.04	2.66	0.02	2.32	67.61	57.34	274.42	17.5501	2.11	0.07	2.66	0.06	2.59
SCANC_G_Crd_SRR17648058	Schistocerca_cancellata	crowded	thorax	33.7965	73.45	58.42	285.94	19.4798	0.8	0.03	2.83	0.02	2.32	69.19	59.13	274.96	19.1746	2.14	0.06	2.7	0.06	2.59
SCANC_G_Crd_SRR17648060	Schistocerca_cancellata	crowded	thorax	37.9612	73.65	56.88	286.21	21.0391	0.77	0.03	2.7	0.02	2.34	68.87	58.18	275	20.475	2.14	0.06	2.67	0.06	2.63
SCANC_S_Iso_SRR17648045	Schistocerca_cancellata	isolated	head	38.2833	74	59.92	287.28	21.0506	0.73	0.04	2.66	0.03	2.32	68.81	59.76	277.13	20.0252	2.01	0.07	2.65	0.06	2.53
SCANC_S_Iso_SRR17648047	Schistocerca_cancellata	isolated	head	36.343	73.86	64.65	287.43	22.4111	0.75	0.04	2.63	0.03	2.48	68.71	61.94	277.51	20.9711	1.98	0.07	2.71	0.07	2.6
SCANC_S_Iso_SRR17648051	Schistocerca_cancellata	isolated	head	33.2826	71.42	58.93	286.76	17.5931	0.76	0.04	2.77	0.03	2.29	67	58.57	276.15	16.6683	2.04	0.08	2.68	0.07	2.52
SCANC_S_Iso_SRR17648053	Schistocerca_cancellata	isolated	head	39.2237	73.86	60.12	286.97	21.5652	0.76	0.04	2.79	0.03	2.37	68.62	59.31	276.38	20.4164	2.07	0.08	2.7	0.06	2.53
SCANC_S_Iso_SRR17648055	Schistocerca_cancellata	isolated	head	31.7834	70.92	58.6	286.12	17.0589	0.78	0.04	2.8	0.03	2.31	66.53	57.61	275.25	15.9665	2.07	0.07	2.72	0.07	2.57
SCANC_S_Iso_SRR17648044	Schistocerca_cancellata	isolated	thorax	37.7893	74.34	62.62	286.82	22.4433	0.75	0.04	2.62	0.03	2.28	68.11	60.14	276.6	21.3804	2.03	0.07	2.76	0.06	2.61
SCANC_S_Iso_SRR17648046	Schistocerca_cancellata	isolated	thorax	41.7097	75.79	67.62	287.3	26.251	0.76	0.04	2.68	0.03	2.46	68.77	62.89	276.7	24.5479	2.08	0.07	2.73	0.07	2.61
SCANC_S_Iso_SRR17648050	Schistocerca_cancellata	isolated	thorax	31.7174	72.72	61.42	286.67	18.0352	0.75	0.04	2.69	0.03	2.31	67.32	59.53	276.02	17.2063	2.05	0.08	2.79	0.06	2.56
SCANC_S_Iso_SRR17648052	Schistocerca_cancellata	isolated	thorax	40.8263	76.74	64.57	287.43	25.044	0.76	0.04	2.77	0.03	2.41	69.97	61.63	277.19	23.6833	2.08	0.07	2.75	0.06	2.59
SCANC_S_Iso_SRR17648054	Schistocerca_cancellata	isolated	thorax	36.5445	73.54	62.4	285.99	22.136	0.79	0.03	2.68	0.03	2.44	67.55	59.68	275.21	20.784	2.1	0.07	2.84	0.06	2.62
SGRE-HEAD-CRD-1	Schistocerca_gregaria	crowded	head	46.9523	24.99	19.16	280.17	2.68655	0.93	0.07	3.19	0.04	2.92	24.99	19.16	280.17	2.68655	0.93	0.07	3.19	0.04	2.92
SGRE-HEAD-CRD-2	Schistocerca_gregaria	crowded	head	39.5036	26.67	20.89	278.18	2.4002	0.96	0.07	3.22	0.04	2.94	26.67	20.89	278.18	2.4002	0.96	0.07	3.22	0.04	2.94
SGRE-HEAD-CRD-3	Schistocerca_gregaria	crowded	head	37.5929	22.81	16.13	278.39	1.81977	0.98	0.07	3.2	0.04	2.89	22.81	16.13	278.39	1.81977	0.98	0.07	3.2	0.04	2.89
SGRE-HEAD-CRD-4	Schistocerca_gregaria	crowded	head	27.1756	30.35	23.09	280.85	1.9122	0.98	0.07	3.18	0.04	2.92	30.35	23.09	280.85	1.9122	0.98	0.07	3.18	0.04	2.92
SGRE-HEAD-CRD-5	Schistocerca_gregaria	crowded	head	30.8576	24.95	19	279.64	1.69992	0.98	0.07	3.16	0.04	2.88	24.95	19	279.64	1.69992	0.98	0.07	3.16	0.04	2.88
SGRE-HEAD-CRD-6	Schistocerca_gregaria	crowded	head	31.2114	22.3	16.38	277.93	1.5956	0.95	0.07	3.16	0.04	2.83	22.3	16.38	277.93	1.5956	0.95	0.07	3.16	0.04	2.83
SGRE-THOX-CRD-1	Schistocerca_gregaria	crowded	thorax	45.6528	31.57	25.46	282.87	2.75737	0.95	0.07	3.08	0.05	2.9	31.57	25.46	282.87	2.75737	0.95	0.07	3.08	0.05	2.9
SGRE-THOX-CRD-2	Schistocerca_gregaria	crowded	thorax	50.4094	24.14	17.91	278.64	2.50214	0.94	0.07	3.02	0.04	2.85	24.14	17.91	278.64	2.50214	0.94	0.07	3.02	0.04	2.85
SGRE-THOX-CRD-3	Schistocerca_gregaria	crowded	thorax	61.495	28.18	22.6	279.8	3.39247	0.95	0.07	3.06	0.04	2.86	28.18	22.6	279.8	3.39247	0.95	0.07	3.06	0.04	2.86
SGRE-THOX-CRD-4	Schistocerca_gregaria	crowded	thorax	49.637	31.62	26.07	280.77	3.17543	0.96	0.07	3.12	0.05	2.88	31.62	26.07	280.77	3.17543	0.96	0.07	3.12	0.05	2.88
SGRE-THOX-CRD-5	Schistocerca_gregaria	crowded	thorax	35.8946	24.66	17.39	280.46	1.62936	0.98	0.07	3.1	0.04	2.91	24.66	17.39	280.46	1.62936	0.98	0.07	3.1	0.04	2.91
SGRE-THOX-CRD-6	Schistocerca_gregaria	crowded	thorax	34.1503	22.09	16.28	280.66	1.59674	0.92	0.07	3.04	0.04	2.87	22.09	16.28	280.66	1.59674	0.92	0.07	3.04	0.04	2.87
SGRE-HEAD-ISO-1	Schistocerca_gregaria	isolated	head	51.4984	29.77	23.9	283.62	4.03702	0.9	0.07	3.2	0.04	2.92	29.77	23.9	283.62	4.03702	0.9	0.07	3.2	0.04	2.92
SGRE-HEAD-ISO-2	Schistocerca_gregaria	isolated	head	34.039	30.68	25.12	283.64	2.50737	0.93	0.07	3.22	0.04	2.92	30.68	25.12	283.64	2.50737	0.93	0.07	3.22	0.04	2.92
SGRE-HEAD-ISO-3	Schistocerca_gregaria	isolated	head	40.268	27.77	21.08	281.45	2.70966	0.93	0.06	3.12	0.04	2.88	27.77	21.08	281.45	2.70966	0.93	0.06	3.12	0.04	2.88
SGRE-HEAD-ISO-4	Schistocerca_gregaria	isolated	head	32.8292	30.21	24.39	280.34	2.59954	0.95	0.07	3.18	0.04	2.89	30.21	24.39	280.34	2.59954	0.95	0.07	3.18	0.04	2.89
SGRE-HEAD-ISO-5	Schistocerca_gregaria	isolated	head	39.4374	27.71	21.49	282.35	2.52835	0.93	0.07	3.17	0.04	2.88	27.71	21.49	282.35	2.52835	0.93	0.07	3.17	0.04	2.88
SGRE-HEAD-ISO-6	Schistocerca_gregaria	isolated	head	50.9527	27.49	21.04	282.65	3.66956	0.92	0.06	3.12	0.04	2.86	27.49	21.04	282.65	3.66956	0.92	0.06	3.12	0.04	2.86
SGRE-THOX-ISO-1	Schistocerca_gregaria	isolated	thorax	39.4323	22.3	14.64	280.73	1.65776	0.94	0.06	2.99	0.04	2.85	22.3	14.64	280.73	1.65776	0.94	0.06	2.99	0.04	2.85
SGRE-THOX-ISO-2	Schistocerca_gregaria	isolated	thorax	45.1221	20.42	13.21	282.22	1.8192	0.94	0.06	3.05	0.04	2.83	20.42	13.21	282.22	1.8192	0.94	0.06	3.05	0.04	2.83
SGRE-THOX-ISO-3	Schistocerca_gregaria	isolated	thorax	54.4928	24.37	17.31	281.96	2.71698	0.93	0.06	3.08	0.04	2.92	24.37	17.31	281.96	2.71698	0.93	0.06	3.08	0.04	2.92
SGRE-THOX-ISO-4	Schistocerca_gregaria	isolated	thorax	49.0751	24.12	17.65	281.2	2.43869	0.94	0.07	3.1	0.04	2.88	24.12	17.65	281.2	2.43869	0.94	0.07	3.1	0.04	2.88
SGRE-THOX-ISO-5	Schistocerca_gregaria	isolated	thorax	46.8281	22.89	14.8	281.47	2.16388	0.96	0.06	3.06	0.04	2.82	22.89	14.8	281.47	2.16388	0.96	0.06	3.06	0.04	2.82
SGRE-THOX-ISO-6	Schistocerca_gregaria	isolated	thorax	40.7508	24.13	18.65	279.28	2.14798	0.93	0.07	3.07	0.04	2.86	24.13	18.65	279.28	2.14798	0.93	0.07	3.07	0.04	2.86
SNITE_G_Crd_SRR11815202	Schistocerca_nitens	crowded	head	21.3075	89.42	78.07	291.05	15.8865	0.66	0.03	3.08	0.02	2.53	77.62	67.47	283.16	14.5002	2.06	0.08	2.84	0.06	2.76
SNITE_G_Crd_SRR11815203	Schistocerca_nitens	crowded	head	16.7805	90.7	78.69	289.55	11.8352	0.83	0.03	2.3	0.02	2.42	77.89	68.16	280.85	10.7569	2.18	0.08	2.72	0.06	2.56
SNITE_G_Crd_SRR11815204	Schistocerca_nitens	crowded	head	28.7242	92.35	82.18	292.47	23.6509	0.53	0.03	2.83	0.02	2.3	81.27	71.36	284.75	21.6962	1.98	0.08	2.97	0.06	2.7
SNITE_G_Crd_SRR11815205	Schistocerca_nitens	crowded	head	29.8959	88.44	77.6	292.16	23.4783	0.59	0.04	3.16	0.02	2.44	77.88	67.36	284.36	21.3831	2.01	0.07	2.82	0.06	2.75
SNITE_G_Crd_SRR11815206	Schistocerca_nitens	crowded	head	22.4292	87.7	72.51	292.04	14.5027	0.64	0.03	3.12	0.02	2.27	75.31	60.37	282.67	12.7055	2.12	0.07	2.51	0.07	2.81
SNITE_G_Crd_SRR11815197	Schistocerca_nitens	crowded	thorax	20.0417	90.33	83.16	290.7	17.2675	0.73	0.03	2.98	0.02	2.7	77.3	71.6	283.15	15.6025	2.02	0.07	2.79	0.06	2.79
SNITE_G_Crd_SRR11815198	Schistocerca_nitens	crowded	thorax	20.9347	83.44	70.27	291.08	15.4178	0.72	0.03	2.52	0.02	2.44	73.88	61.2	281.92	13.9709	2.24	0.06	2.85	0.05	2.77
SNITE_G_Crd_SRR11815199	Schistocerca_nitens	crowded	thorax	34.0051	89.43	79.87	292.26	29.0488	0.58	0.03	3.14	0.02	2.21	78.17	69.3	283.78	26.301	2.07	0.07	3.21	0.05	2.97
SNITE_G_Crd_SRR11815200	Schistocerca_nitens	crowded	thorax	30.9289	84.83	73.5	292.5	25.5177	0.62	0.02	2.98	0.02	2.17	74.14	64.02	283.34	22.9462	2.16	0.06	3.04	0.05	2.91
SNITE_G_Crd_SRR11815201	Schistocerca_nitens	crowded	thorax	25.8088	89.31	76.39	291.86	22.1856	0.69	0.03	2.99	0.02	2.25	72.8	63.68	282.2	18.8413	2.15	0.07	3.34	0.05	3.15
SNITE_S_Iso_SRR11815213	Schistocerca_nitens	isolated	head	21.2685	91.24	84.39	290.87	17.5146	0.67	0.03	2.82	0.02	2.58	80.6	74.22	283.99	16.3026	1.93	0.08	2.68	0.07	2.73
SNITE_S_Iso_SRR11815214	Schistocerca_nitens	isolated	head	20.1874	91.01	79.72	291.02	13.9465	0.62	0.03	2.72	0.02	2.5	77.93	68.87	282.35	12.8694	2.04	0.09	2.63	0.07	2.63
SNITE_S_Iso_SRR11815215	Schistocerca_nitens	isolated	head	25.7842	91.04	81.28	292.17	20.9232	0.6	0.03	2.83	0.02	2.22	80.45	71.29	284.96	19.1677	1.92	0.07	2.86	0.07	2.73
SNITE_S_Iso_SRR11815216	Schistocerca_nitens	isolated	head	29.3798	88.96	82.15	292.02	25.149	0.57	0.03	2.68	0.02	2.4	77.93	71.36	284.39	22.6987	1.95	0.07	2.77	0.06	2.8
SNITE_S_Iso_SRR11815217	Schistocerca_nitens	isolated	head	20.969	87.78	71.82	291.81	15.0312	0.7	0.04	4.07	0.02	2.43	79.09	63.79	284.12	13.8641	2.03	0.07	3.27	0.06	2.87
SNITE_S_Iso_SRR11815208	Schistocerca_nitens	isolated	thorax	21.5449	90.1	78.74	290.92	17.0031	0.73	0.03	2.84	0.02	2.61	77.01	66.87	281.88	15.1755	2.18	0.08	3.42	0.06	3.11
SNITE_S_Iso_SRR11815209	Schistocerca_nitens	isolated	thorax	15.8737	89.58	79.59	290.71	12.947	0.66	0.03	3.09	0.02	2.5	75.15	67.82	282.12	11.5239	2.05	0.07	2.65	0.06	2.68
SNITE_S_Iso_SRR11815210	Schistocerca_nitens	isolated	thorax	27.2418	87.52	77.85	291.82	23.504	0.68	0.03	2.8	0.02	2.3	75.3	67	283.98	21.0765	2.02	0.07	3.19	0.06	3.17
SNITE_S_Iso_SRR11815211	Schistocerca_nitens	isolated	thorax	30.235	90.77	82.04	292.1	28.828	0.59	0.03	3.18	0.02	2.66	77.49	70.66	283.79	25.7475	2.03	0.06	3.07	0.05	3.07
SNITE_S_Iso_SRR11815212	Schistocerca_nitens	isolated	thorax	26.3031	88.82	75.77	291.85	21.8113	0.71	0.03	3.82	0.02	2.42	77.98	66.52	283.97	19.7488	2.06	0.07	3.67	0.05	3.11
SPICE_G_Crd_SRR11815268	Schistocerca_piceifrons	crowded	head	17.7244	88.38	72.44	291.14	12.2062	0.64	0.02	2.43	0.02	2.8	78.73	67.35	282.73	11.9001	2.1	0.06	2.52	0.05	2.45
SPICE_G_Crd_SRR11815269	Schistocerca_piceifrons	crowded	head	19.1408	89.17	73.42	291.14	13.0044	0.6	0.03	2.48	0.02	2.6	77.67	67.21	282.26	12.3365	2.12	0.07	2.55	0.06	2.45
SPICE_G_Crd_SRR11815270	Schistocerca_piceifrons	crowded	head	26.8757	89.9	73.98	292.56	20.8091	0.51	0.02	2.74	0.02	2.33	81.73	69.63	284.36	20.0783	2.03	0.06	2.65	0.05	2.43
SPICE_G_Crd_SRR11815271	Schistocerca_piceifrons	crowded	head	31.5029	87.12	72.17	292.25	23.6946	0.52	0.02	2.52	0.02	2.43	79.14	67.23	284.27	22.5095	2	0.06	2.6	0.05	2.51
SPICE_G_Crd_SRR11815272	Schistocerca_piceifrons	crowded	head	24.3674	76.84	45.27	292.22	11.5522	0.56	0.02	2.88	0.02	2.33	74.83	48.42	280.88	10.8836	2.25	0.05	2.74	0.04	2.45
SPICE_G_Crd_SRR11815262	Schistocerca_piceifrons	crowded	thorax	16.9944	87.9	71.09	289.61	11.9426	0.8	0.02	2.56	0.02	2.52	76.42	64.35	280.11	11.0761	2.25	0.06	2.45	0.05	2.45
SPICE_G_Crd_SRR11815264	Schistocerca_piceifrons	crowded	thorax	20.4889	88.12	72.57	291.29	16.5708	0.64	0.02	2.79	0.02	2.58	76.85	65.64	282.31	15.1916	2.14	0.05	2.69	0.04	2.58
SPICE_G_Crd_SRR11815265	Schistocerca_piceifrons	crowded	thorax	30.7087	87.33	73.63	292.35	25.3054	0.55	0.02	2.64	0.02	2.22	77.42	67.03	283.7	23.565	2.09	0.05	2.82	0.04	2.73
SPICE_G_Crd_SRR11815266	Schistocerca_piceifrons	crowded	thorax	28.4629	87.99	71.47	292.54	22.845	0.57	0.02	3.01	0.02	2.35	78.57	65.95	283.09	21.2342	2.15	0.05	3.13	0.04	2.86
SPICE_G_Crd_SRR11815267	Schistocerca_piceifrons	crowded	thorax	27.4317	89	75.56	292.38	22.7594	0.53	0.02	2.7	0.02	2.26	79.14	68.98	283.82	21.2055	2.07	0.05	2.85	0.04	2.65
SPICE_S_Iso_SRR11815240	Schistocerca_piceifrons	isolated	head	19.3528	89.02	76.05	290.91	14.9201	0.63	0.02	2.7	0.02	2.63	79.07	69.31	283.47	14.1246	2	0.06	2.53	0.05	2.48
SPICE_S_Iso_SRR11815251	Schistocerca_piceifrons	isolated	head	19.3605	87.93	72.93	291.16	13.0686	0.61	0.03	2.45	0.02	2.65	78.63	67.7	282.97	12.6121	2.06	0.07	2.54	0.05	2.44
SPICE_S_Iso_SRR11815261	Schistocerca_piceifrons	isolated	head	32.5961	89.28	75.21	292.45	23.8147	0.49	0.02	2.82	0.02	2.32	80.83	69.01	284.56	22.8246	1.95	0.07	2.74	0.05	2.43
SPICE_S_Iso_SRR11815273	Schistocerca_piceifrons	isolated	head	30.3869	87.6	74.69	292.19	23.3424	0.53	0.02	2.61	0.02	2.3	79.46	68.97	284.79	22.6099	1.95	0.06	2.7	0.05	2.45
SPICE_S_Iso_SRR11815274	Schistocerca_piceifrons	isolated	head	26.7103	89.88	76.18	292.45	20.5181	0.51	0.02	2.64	0.03	2.39	80.8	70.13	284.95	19.6378	1.95	0.06	2.62	0.05	2.4
SPICE_S_Iso_SRR11815195	Schistocerca_piceifrons	isolated	thorax	15.9884	89.29	78.29	289.86	13.4607	0.74	0.02	2.68	0.02	2.39	77.47	69.26	281.86	12.3272	2.1	0.06	2.6	0.04	2.44
SPICE_S_Iso_SRR11815196	Schistocerca_piceifrons	isolated	thorax	14.9118	89.28	78.15	290.62	11.842	0.67	0.02	2.6	0.02	2.45	77.96	69.34	282.61	11.0215	2.06	0.06	2.5	0.05	2.47
SPICE_S_Iso_SRR11815207	Schistocerca_piceifrons	isolated	thorax	30.8496	86.63	74.91	292.29	23.994	0.52	0.02	2.59	0.02	2.04	77.1	67.91	284.41	22.6419	2	0.06	2.76	0.05	2.5
SPICE_S_Iso_SRR11815218	Schistocerca_piceifrons	isolated	thorax	32.0286	89.34	77.57	292.35	26.3641	0.51	0.02	2.72	0.02	1.96	79.65	70.66	284.49	24.9068	1.97	0.06	2.83	0.05	2.44
SPICE_S_Iso_SRR11815229	Schistocerca_piceifrons	isolated	thorax	24.0489	87.61	77.46	292.1	19.8624	0.54	0.02	2.71	0.02	2.19	77.9	69.56	284.3	18.4866	1.99	0.06	2.94	0.05	2.51
SSCUB_G_Crd_SRR11815224	Schistocerca_serialis_cubense	crowded	head	21.3357	90.24	82.59	290.48	17.6278	0.77	0.03	3.19	0.02	2.49	79.73	72.6	282.94	15.9555	2.05	0.06	2.84	0.05	2.54
SSCUB_G_Crd_SRR11815225	Schistocerca_serialis_cubense	crowded	head	23.7112	84.97	73.08	290.46	15.6717	0.79	0.04	2.8	0.03	2.43	77.69	66.33	282.21	14.7697	2.13	0.07	2.59	0.06	2.49
SSCUB_G_Crd_SRR11815226	Schistocerca_serialis_cubense	crowded	head	37.7743	88.9	79.74	292.1	32.8017	0.64	0.03	3.01	0.03	2.65	80.53	70.94	284.86	29.893	1.98	0.06	2.8	0.04	2.49
SSCUB_G_Crd_SRR11815227	Schistocerca_serialis_cubense	crowded	head	37.6435	83.86	72.17	291.6	27.0813	0.7	0.03	2.68	0.03	2.55	76.88	65.74	283.7	25.0822	2.05	0.07	2.68	0.05	2.49
SSCUB_G_Crd_SRR11815228	Schistocerca_serialis_cubense	crowded	head	30.6599	81.66	68.42	292.3	21.9669	0.6	0.02	2.62	0.02	2.41	78.65	63.4	284.09	20.4889	2.06	0.06	2.73	0.04	2.39
SSCUB_G_Crd_SRR11815219	Schistocerca_serialis_cubense	crowded	thorax	20.984	91.89	84.15	290.52	18.6846	0.78	0.03	2.91	0.02	2.38	78.41	72.18	282.67	16.4209	2.08	0.06	2.63	0.05	2.5
SSCUB_G_Crd_SRR11815220	Schistocerca_serialis_cubense	crowded	thorax	17.6967	83.88	72.58	289.81	11.8162	0.87	0.04	2.82	0.02	2.43	72.11	63.07	281.23	10.5144	2.19	0.08	2.7	0.06	2.58
SSCUB_G_Crd_SRR11815221	Schistocerca_serialis_cubense	crowded	thorax	39.1405	85.53	74.8	291.61	30.8777	0.71	0.03	2.8	0.02	2.38	74.43	64.91	283.41	27.4112	2.08	0.06	2.72	0.05	2.56
SSCUB_G_Crd_SRR11815222	Schistocerca_serialis_cubense	crowded	thorax	35.3926	88.37	76.8	291.52	29.8115	0.76	0.03	2.96	0.02	2.39	76.63	67.28	283.68	26.3718	2.07	0.06	2.79	0.04	2.54
SSCUB_G_Crd_SRR11815223	Schistocerca_serialis_cubense	crowded	thorax	30.4659	87.77	77.01	292	25.2988	0.65	0.03	2.89	0.02	2.28	77.5	67.59	283.76	22.6753	2.09	0.06	2.84	0.04	2.57
SSCUB_S_Iso_SRR11815235	Schistocerca_serialis_cubense	isolated	head	17.4457	85.05	74.73	290.34	11.3385	0.84	0.04	2.82	0.04	2.9	77	66.8	281.7	10.373	2.12	0.08	2.54	0.06	2.52
SSCUB_S_Iso_SRR11815236	Schistocerca_serialis_cubense	isolated	head	22.2339	92.26	86.87	290.74	18.7779	0.72	0.03	2.77	0.02	2.55	81.11	75.35	283.73	17.1382	1.97	0.07	2.59	0.06	2.55
SSCUB_S_Iso_SRR11815237	Schistocerca_serialis_cubense	isolated	head	36.9174	88.13	80.18	291.7	30.1602	0.71	0.03	3.04	0.03	2.68	79.5	70.82	284.08	27.7622	2.01	0.06	2.79	0.05	2.66
SSCUB_S_Iso_SRR11815238	Schistocerca_serialis_cubense	isolated	head	34.4441	86.02	76.29	291.36	27.8403	0.74	0.03	2.98	0.03	2.91	75.04	66.44	283.87	24.8536	2.01	0.06	2.72	0.05	2.56
SSCUB_S_Iso_SRR11815239	Schistocerca_serialis_cubense	isolated	head	29.3586	79.46	67.4	291.65	21.017	0.72	0.03	2.75	0.03	3.14	75.8	61.51	282.96	18.7597	2.1	0.05	2.76	0.04	2.59
SSCUB_S_Iso_SRR11815230	Schistocerca_serialis_cubense	isolated	thorax	17.0449	85.89	75.13	289.67	13.1589	1	0.03	3.07	0.03	3.43	77.18	66.82	281.99	11.7653	2.17	0.06	2.74	0.04	2.52
SSCUB_S_Iso_SRR11815231	Schistocerca_serialis_cubense	isolated	thorax	18.7656	91.24	83.09	290.43	15.9586	0.78	0.03	2.92	0.02	2.34	77.74	71.26	282.42	14.0484	2.09	0.06	2.63	0.05	2.5
SSCUB_S_Iso_SRR11815232	Schistocerca_serialis_cubense	isolated	thorax	41.4145	86.01	77.61	291.46	35.1188	0.77	0.03	3.07	0.02	2.57	76.86	68.66	283.94	31.7137	2.02	0.06	2.96	0.04	2.7
SSCUB_S_Iso_SRR11815233	Schistocerca_serialis_cubense	isolated	thorax	32.6213	87.8	77.83	291.47	28.9828	0.75	0.03	3.16	0.03	2.76	75.65	67.38	283.71	24.9801	2.02	0.05	2.8	0.04	2.56
SSCUB_S_Iso_SRR11815234	Schistocerca_serialis_cubense	isolated	thorax	31.6503	88.61	79.38	291.15	29.3699	0.78	0.03	2.9	0.03	2.86	72.62	66.42	283.01	24.3845	2.07	0.05	2.59	0.04	2.62
