## Supplementary table S9 for "Multiple roads to swarming: divergent molecular machineries drive the repeated evolution of locusts"

### Sheet: Data S9
Data S9: Metadata and sequencing statistics from whole transcriptome bulk tissues in Schistocerca species
SampleID	Run	BioProject	BioSample	Species	RearingCondition	Dev_stage	Age	Tissue	Specimen	Sex	Isolate	SampleName	% Duplication	Reads After Filtering (Million)	GC content	% PF	% Adapter
SAMER_G_Crd_SRR11815246	SRR11815246	PRJNA633949	SAMN14978072	Schistocerca_americana	crowded	Last_nymphal_instar	day_3	head	single	female	SAME_C5	SAME_C5_H	26.3001	55.7673	47.743	98.8771	5.29885
SAMER_G_Crd_SRR11815247	SRR11815247	PRJNA633949	SAMN14978071	Schistocerca_americana	crowded	Last_nymphal_instar	day_3	head	single	female	SAME_C4	SAME_C4_H	27.3547	39.687	44.9269	97.6903	6.49356
SAMER_G_Crd_SRR11815248	SRR11815248	PRJNA633949	SAMN14978070	Schistocerca_americana	crowded	Last_nymphal_instar	day_3	head	single	female	SAME_C3	SAME_C3_H	39.3424	67.9848	47.069	98.7386	4.63595
SAMER_G_Crd_SRR11815249	SRR11815249	PRJNA633949	SAMN14978069	Schistocerca_americana	crowded	Last_nymphal_instar	day_3	head	single	female	SAME_C2	SAME_C2_H	40.4389	61.2559	48.5588	98.8151	4.93263
SAMER_G_Crd_SRR11815250	SRR11815250	PRJNA633949	SAMN14978068	Schistocerca_americana	crowded	Last_nymphal_instar	day_3	head	single	female	SAME_C1	SAME_C1_H	38.8927	46.7621	47.576	98.7478	4.87053
SAMER_S_Iso_SRR11815256	SRR11815256	PRJNA633949	SAMN14978062	Schistocerca_americana	isolated	Last_nymphal_instar	day_3	head	single	female	SAME_I5	SAME_I5_H	16.9722	34.2889	47.3992	98.0542	5.17479
SAMER_S_Iso_SRR11815257	SRR11815257	PRJNA633949	SAMN14978061	Schistocerca_americana	isolated	Last_nymphal_instar	day_3	head	single	female	SAME_I4	SAME_I4_H	28.5588	46.2769	46.0598	98.8191	5.5681
SAMER_S_Iso_SRR11815258	SRR11815258	PRJNA633949	SAMN14978060	Schistocerca_americana	isolated	Last_nymphal_instar	day_3	head	single	female	SAME_I3	SAME_I3_H	39.5509	65.1022	45.5122	98.7422	5.10381
SAMER_S_Iso_SRR11815259	SRR11815259	PRJNA633949	SAMN14978059	Schistocerca_americana	isolated	Last_nymphal_instar	day_3	head	single	female	SAME_I2	SAME_I2_H	39.1175	60.1148	46.9251	98.6755	4.77926
SAMER_S_Iso_SRR11815260	SRR11815260	PRJNA633949	SAMN14978058	Schistocerca_americana	isolated	Last_nymphal_instar	day_3	head	single	female	SAME_I1	SAME_I1_H	46.2434	46.1804	52.0946	98.8658	5.31835
SAMER_G_Crd_SRR11815241	SRR11815241	PRJNA633949	SAMN14978077	Schistocerca_americana	crowded	Last_nymphal_instar	day_3	thorax	single	female	SAME_C5	SAME_C5_T	20.9019	46.8524	46.7436	98.7433	4.91298
SAMER_G_Crd_SRR11815242	SRR11815242	PRJNA633949	SAMN14978076	Schistocerca_americana	crowded	Last_nymphal_instar	day_3	thorax	single	female	SAME_C4	SAME_C4_T	20.073	30.9692	48.0278	98.907	5.3726
SAMER_G_Crd_SRR11815243	SRR11815243	PRJNA633949	SAMN14978075	Schistocerca_americana	crowded	Last_nymphal_instar	day_3	thorax	single	female	SAME_C3	SAME_C3_T	44.6534	73.4293	49.2073	98.7607	5.16964
SAMER_G_Crd_SRR11815244	SRR11815244	PRJNA633949	SAMN14978074	Schistocerca_americana	crowded	Last_nymphal_instar	day_3	thorax	single	female	SAME_C2	SAME_C2_T	39.0916	65.4226	49.8474	98.8069	5.45658
SAMER_G_Crd_SRR11815245	SRR11815245	PRJNA633949	SAMN14978073	Schistocerca_americana	crowded	Last_nymphal_instar	day_3	thorax	single	female	SAME_C1	SAME_C1_T	39.2026	57.9019	49.912	98.7709	5.34439
SAMER_S_Iso_SRR11815252	SRR11815252	PRJNA633949	SAMN14978066	Schistocerca_americana	isolated	Last_nymphal_instar	day_3	thorax	single	female	SAME_I4	SAME_I4_T	20.4676	36.9039	47.453	98.8691	5.39778
SAMER_S_Iso_SRR11815253	SRR11815253	PRJNA633949	SAMN14978065	Schistocerca_americana	isolated	Last_nymphal_instar	day_3	thorax	single	female	SAME_I3	SAME_I3_T	36.4036	58.4099	49.6453	98.339	4.59332
SAMER_S_Iso_SRR11815254	SRR11815254	PRJNA633949	SAMN14978064	Schistocerca_americana	isolated	Last_nymphal_instar	day_3	thorax	single	female	SAME_I2	SAME_I2_T	39.7495	59.1605	49.4545	98.7756	5.09758
SAMER_S_Iso_SRR11815255	SRR11815255	PRJNA633949	SAMN14978063	Schistocerca_americana	isolated	Last_nymphal_instar	day_3	thorax	single	female	SAME_I1	SAME_I1_T	40.443	58.2409	49.7074	98.6815	4.89728
SAMER_S_Iso_SRR11815263	SRR11815263	PRJNA633949	SAMN14978067	Schistocerca_americana	isolated	Last_nymphal_instar	day_3	thorax	single	female	SAME_I5	SAME_I5_T	21.4955	36.2801	48.9144	98.739	5.60403
SCANC_G_Crd_SRR17648043	SRR17648043	PRJNA798078	SAMN25046311	Schistocerca_cancellata	crowded	Last_nymphal_instar	day_3	head	single	female	sccf_6c2	sccf_6c2__h	35.1852	106.262	42.9032	98.1567	27.8297
SCANC_G_Crd_SRR17648049	SRR17648049	PRJNA798078	SAMN25046305	Schistocerca_cancellata	crowded	Last_nymphal_instar	day_3	head	single	female	c6g6	c6g6_h	36.7641	99.1311	43.212	98.0744	27.4475
SCANC_G_Crd_SRR17648057	SRR17648057	PRJNA798078	SAMN25046315	Schistocerca_cancellata	crowded	Last_nymphal_instar	day_3	head	single	female	sccf_g65	sccf_g65_h	34.4181	82.8341	42.9325	98.1852	31.9371
SCANC_G_Crd_SRR17648059	SRR17648059	PRJNA798078	SAMN25046313	Schistocerca_cancellata	crowded	Last_nymphal_instar	day_3	head	single	female	sccf_g61	sccf_g61_h	34.6267	64.0253	43.9942	98.2457	29.7751
SCANC_G_Crd_SRR17648061	SRR17648061	PRJNA798078	SAMN25046303	Schistocerca_cancellata	crowded	Last_nymphal_instar	day_3	head	single	female	c6g4	c6g4_h	34.251	70.6248	43.3807	98.1015	26.6833
SCANC_S_Iso_SRR17648045	SRR17648045	PRJNA798078	SAMN25046309	Schistocerca_cancellata	isolated	Last_nymphal_instar	day_3	head	single	female	i304	i304_h	33.328	75.1785	43.6171	98.0508	26.7515
SCANC_S_Iso_SRR17648047	SRR17648047	PRJNA798078	SAMN25046307	Schistocerca_cancellata	isolated	Last_nymphal_instar	day_3	head	single	female	i291	i291_h	29.5887	71.2209	44.5505	97.847	26.446
SCANC_S_Iso_SRR17648051	SRR17648051	PRJNA798078	SAMN25046321	Schistocerca_cancellata	isolated	Last_nymphal_instar	day_3	head	single	female	scif_327	scif_327_h	29.8696	65.4086	43.9059	98.1654	29.6224
SCANC_S_Iso_SRR17648053	SRR17648053	PRJNA798078	SAMN25046319	Schistocerca_cancellata	isolated	Last_nymphal_instar	day_3	head	single	female	scif_325	scif_325_h	29.5102	76.7859	43.7018	97.6566	26.9071
SCANC_S_Iso_SRR17648055	SRR17648055	PRJNA798078	SAMN25046317	Schistocerca_cancellata	isolated	Last_nymphal_instar	day_3	head	single	female	scif_318	scif_318h	29.5863	62.4477	44.6623	98.157	31.1868
SCANC_G_Crd_SRR17648042	SRR17648042	PRJNA798078	SAMN25046312	Schistocerca_cancellata	crowded	Last_nymphal_instar	day_3	thorax	single	female	sccf_6c2	sccf_6c2__t	32.5666	84.4176	44.7371	98.0939	26.5777
SCANC_G_Crd_SRR17648048	SRR17648048	PRJNA798078	SAMN25046306	Schistocerca_cancellata	crowded	Last_nymphal_instar	day_3	thorax	single	female	c6g6	c6g6_t	29.068	71.0384	44.8875	97.9858	28.2781
SCANC_G_Crd_SRR17648056	SRR17648056	PRJNA798078	SAMN25046316	Schistocerca_cancellata	crowded	Last_nymphal_instar	day_3	thorax	single	female	sccf_g65	sccf_g65_t	29.4088	67.4751	44.4189	98.3913	32.1481
SCANC_G_Crd_SRR17648058	SRR17648058	PRJNA798078	SAMN25046314	Schistocerca_cancellata	crowded	Last_nymphal_instar	day_3	thorax	single	female	sccf_g61	sccf_g61_t	30.5498	66.2802	45.8987	97.9592	29.701
SCANC_G_Crd_SRR17648060	SRR17648060	PRJNA798078	SAMN25046304	Schistocerca_cancellata	crowded	Last_nymphal_instar	day_3	thorax	single	female	c6g4	c6g4_t	34.1195	74.3512	45.6118	97.7869	28.1496
SCANC_S_Iso_SRR17648044	SRR17648044	PRJNA798078	SAMN25046310	Schistocerca_cancellata	isolated	Last_nymphal_instar	day_3	thorax	single	female	i304	i304_t	29.8728	74.249	45.3608	98.1275	27.4272
SCANC_S_Iso_SRR17648046	SRR17648046	PRJNA798078	SAMN25046308	Schistocerca_cancellata	isolated	Last_nymphal_instar	day_3	thorax	single	female	i291	i291_t	27.5796	81.6636	44.3617	97.7427	25.9262
SCANC_S_Iso_SRR17648050	SRR17648050	PRJNA798078	SAMN25046322	Schistocerca_cancellata	isolated	Last_nymphal_instar	day_3	thorax	single	female	scif_327	scif_327_t	29.1357	62.395	44.8778	98.2803	29.9927
SCANC_S_Iso_SRR17648052	SRR17648052	PRJNA798078	SAMN25046320	Schistocerca_cancellata	isolated	Last_nymphal_instar	day_3	thorax	single	female	scif_325	scif_325_t	29.1031	79.9656	45.2961	97.7851	24.1778
SCANC_S_Iso_SRR17648054	SRR17648054	PRJNA798078	SAMN25046318	Schistocerca_cancellata	isolated	Last_nymphal_instar	day_3	thorax	single	female	scif_318	scif_318t	31.4084	71.8574	45.9683	98.221	29.7707
SGRE-HEAD-CRD-1	NA	NA	NA	Schistocerca_gregaria	crowded	Last_nymphal_instar	day_3	head	single	female	NA	NA	44.1644	92.7732	56.9769	98.2854	40.2959
SGRE-HEAD-CRD-2	NA	NA	NA	Schistocerca_gregaria	crowded	Last_nymphal_instar	day_3	head	single	female	NA	NA	40.5266	77.7535	55.8989	97.6801	42.9119
SGRE-HEAD-CRD-3	NA	NA	NA	Schistocerca_gregaria	crowded	Last_nymphal_instar	day_3	head	single	female	NA	NA	42.3547	74.2449	58.0836	98.0829	42.6181
SGRE-HEAD-CRD-4	NA	NA	NA	Schistocerca_gregaria	crowded	Last_nymphal_instar	day_3	head	single	female	NA	NA	33.1049	53.7062	55.7544	97.985	38.5862
SGRE-HEAD-CRD-5	NA	NA	NA	Schistocerca_gregaria	crowded	Last_nymphal_instar	day_3	head	single	female	NA	NA	39.4183	60.8161	56.9923	98.259	41.1247
SGRE-HEAD-CRD-6	NA	NA	NA	Schistocerca_gregaria	crowded	Last_nymphal_instar	day_3	head	single	female	NA	NA	43.9896	61.588	57.6049	98.5023	41.5638
SGRE-HEAD-ISO-1	NA	NA	NA	Schistocerca_gregaria	isolated	Last_nymphal_instar	day_3	head	single	female	NA	NA	42.1013	101.556	55.2959	98.4937	36.1665
SGRE-HEAD-ISO-2	NA	NA	NA	Schistocerca_gregaria	isolated	Last_nymphal_instar	day_3	head	single	female	NA	NA	38.7438	67.0525	55.5868	98.2461	33.8487
SGRE-HEAD-ISO-3	NA	NA	NA	Schistocerca_gregaria	isolated	Last_nymphal_instar	day_3	head	single	female	NA	NA	44.2909	79.2792	55.1751	98.2014	40.0303
SGRE-HEAD-ISO-4	NA	NA	NA	Schistocerca_gregaria	isolated	Last_nymphal_instar	day_3	head	single	female	NA	NA	42.8855	64.4551	54.38	97.615	39.3113
SGRE-HEAD-ISO-5	NA	NA	NA	Schistocerca_gregaria	isolated	Last_nymphal_instar	day_3	head	single	female	NA	NA	42.908	77.238	55.1276	97.1725	37.4287
SGRE-HEAD-ISO-6	NA	NA	NA	Schistocerca_gregaria	isolated	Last_nymphal_instar	day_3	head	single	female	NA	NA	46.096	99.708	55.3124	97.1254	37.4973
SGRE-THOX-CRD-1	NA	NA	NA	Schistocerca_gregaria	crowded	Last_nymphal_instar	day_3	thorax	single	female	NA	NA	38.8965	89.7264	53.1375	97.7315	36.4114
SGRE-THOX-CRD-2	NA	NA	NA	Schistocerca_gregaria	crowded	Last_nymphal_instar	day_3	thorax	single	female	NA	NA	46.4821	98.8036	58.137	97.1623	33.6906
SGRE-THOX-CRD-3	NA	NA	NA	Schistocerca_gregaria	crowded	Last_nymphal_instar	day_3	thorax	single	female	NA	NA	42.2694	121.068	54.0266	97.9729	43.6467
SGRE-THOX-CRD-4	NA	NA	NA	Schistocerca_gregaria	crowded	Last_nymphal_instar	day_3	thorax	single	female	NA	NA	39.0848	98.0097	52.2809	98.5141	43.7661
SGRE-THOX-CRD-5	NA	NA	NA	Schistocerca_gregaria	crowded	Last_nymphal_instar	day_3	thorax	single	female	NA	NA	41.7173	70.426	54.5597	97.29	36.6463
SGRE-THOX-CRD-6	NA	NA	NA	Schistocerca_gregaria	crowded	Last_nymphal_instar	day_3	thorax	single	female	NA	NA	46.7439	67.1574	56.4458	97.655	40.0584
SGRE-THOX-ISO-1	NA	NA	NA	Schistocerca_gregaria	isolated	Last_nymphal_instar	day_3	thorax	single	female	NA	NA	49.3064	77.3626	54.9284	97.5256	38.1931
SGRE-THOX-ISO-2	NA	NA	NA	Schistocerca_gregaria	isolated	Last_nymphal_instar	day_3	thorax	single	female	NA	NA	50.0859	88.7636	57.1691	97.9747	35.5743
SGRE-THOX-ISO-3	NA	NA	NA	Schistocerca_gregaria	isolated	Last_nymphal_instar	day_3	thorax	single	female	NA	NA	48.1797	107.364	54.7784	98.2962	38.9837
SGRE-THOX-ISO-4	NA	NA	NA	Schistocerca_gregaria	isolated	Last_nymphal_instar	day_3	thorax	single	female	NA	NA	45.5618	96.7289	55.1442	98.3325	40.1395
SGRE-THOX-ISO-5	NA	NA	NA	Schistocerca_gregaria	isolated	Last_nymphal_instar	day_3	thorax	single	female	NA	NA	44.4222	92.4964	56.4578	98.6744	38.0396
SGRE-THOX-ISO-6	NA	NA	NA	Schistocerca_gregaria	isolated	Last_nymphal_instar	day_3	thorax	single	female	NA	NA	45.4182	80.3782	55.8435	98.1951	45.0375
SNITE_G_Crd_SRR11815202	SRR11815202	PRJNA633949	SAMN14978112	Schistocerca_nitens	crowded	Last_nymphal_instar	day_3	head	single	female	SNIT_C5	SNIT_C5_H	23.7213	42.1216	47.5534	98.7815	5.15161
SNITE_G_Crd_SRR11815203	SRR11815203	PRJNA633949	SAMN14978111	Schistocerca_nitens	crowded	Last_nymphal_instar	day_3	head	single	female	SNIT_C4	SNIT_C4_H	18.6743	32.9095	45.9367	98.0049	5.20148
SNITE_G_Crd_SRR11815204	SRR11815204	PRJNA633949	SAMN14978110	Schistocerca_nitens	crowded	Last_nymphal_instar	day_3	head	single	female	SNIT_C3	SNIT_C3_H	38.5165	56.8099	47.9719	98.7614	4.59336
SNITE_G_Crd_SRR11815205	SRR11815205	PRJNA633949	SAMN14978109	Schistocerca_nitens	crowded	Last_nymphal_instar	day_3	head	single	female	SNIT_C2	SNIT_C2_H	38.5742	59.1367	49.3239	98.7848	4.72187
SNITE_G_Crd_SRR11815206	SRR11815206	PRJNA633949	SAMN14978108	Schistocerca_nitens	crowded	Last_nymphal_instar	day_3	head	single	female	SNIT_C1	SNIT_C1_H	46.0502	44.3403	48.7403	98.7013	4.85155
SNITE_S_Iso_SRR11815213	SRR11815213	PRJNA633949	SAMN14978102	Schistocerca_nitens	isolated	Last_nymphal_instar	day_3	head	single	female	SNIT_I5	SNIT_I5_H	21.1232	41.9005	46.5057	98.4505	5.48662
SNITE_S_Iso_SRR11815214	SRR11815214	PRJNA633949	SAMN14978101	Schistocerca_nitens	isolated	Last_nymphal_instar	day_3	head	single	female	SNIT_I4	SNIT_I4_H	25.019	39.6615	45.2608	98.1734	5.56195
SNITE_S_Iso_SRR11815215	SRR11815215	PRJNA633949	SAMN14978100	Schistocerca_nitens	isolated	Last_nymphal_instar	day_3	head	single	female	SNIT_I3	SNIT_I3_H	39.7373	50.9775	48.0899	98.7292	4.84242
SNITE_S_Iso_SRR11815216	SRR11815216	PRJNA633949	SAMN14978099	Schistocerca_nitens	isolated	Last_nymphal_instar	day_3	head	single	female	SNIT_I2	SNIT_I2_H	34.6726	57.7899	47.6032	98.1866	5.58682
SNITE_S_Iso_SRR11815217	SRR11815217	PRJNA633949	SAMN14978098	Schistocerca_nitens	isolated	Last_nymphal_instar	day_3	head	single	female	SNIT_I1	SNIT_I1_H	42.8149	41.4369	50.6169	98.6255	5.63241
SNITE_G_Crd_SRR11815197	SRR11815197	PRJNA633949	SAMN14978117	Schistocerca_nitens	crowded	Last_nymphal_instar	day_3	thorax	single	female	SNIT_C5	SNIT_C5_T	17.6435	39.5801	47.9727	98.6929	5.34653
SNITE_G_Crd_SRR11815198	SRR11815198	PRJNA633949	SAMN14978116	Schistocerca_nitens	crowded	Last_nymphal_instar	day_3	thorax	single	female	SNIT_C4	SNIT_C4_T	22.6747	41.4351	49.0708	98.9099	5.31978
SNITE_G_Crd_SRR11815199	SRR11815199	PRJNA633949	SAMN14978115	Schistocerca_nitens	crowded	Last_nymphal_instar	day_3	thorax	single	female	SNIT_C3	SNIT_C3_T	39.0007	67.1959	49.9824	98.6245	5.02003
SNITE_G_Crd_SRR11815200	SRR11815200	PRJNA633949	SAMN14978114	Schistocerca_nitens	crowded	Last_nymphal_instar	day_3	thorax	single	female	SNIT_C2	SNIT_C2_T	33.381	61.1701	49.2664	98.7789	4.14768
SNITE_G_Crd_SRR11815201	SRR11815201	PRJNA633949	SAMN14978113	Schistocerca_nitens	crowded	Last_nymphal_instar	day_3	thorax	single	female	SNIT_C1	SNIT_C1_T	39.293	51.0252	51.8495	98.7067	4.97396
SNITE_S_Iso_SRR11815208	SRR11815208	PRJNA633949	SAMN14978107	Schistocerca_nitens	isolated	Last_nymphal_instar	day_3	thorax	single	female	SNIT_I5	SNIT_I5_T	20.9828	42.6062	50.6298	98.8219	5.51462
SNITE_S_Iso_SRR11815209	SRR11815209	PRJNA633949	SAMN14978106	Schistocerca_nitens	isolated	Last_nymphal_instar	day_3	thorax	single	female	SNIT_I4	SNIT_I4_T	20.873	31.342	47.2247	98.6671	5.36619
SNITE_S_Iso_SRR11815210	SRR11815210	PRJNA633949	SAMN14978105	Schistocerca_nitens	isolated	Last_nymphal_instar	day_3	thorax	single	female	SNIT_I3	SNIT_I3_T	37.9392	53.8009	51.6518	98.5502	5.48593
SNITE_S_Iso_SRR11815211	SRR11815211	PRJNA633949	SAMN14978104	Schistocerca_nitens	isolated	Last_nymphal_instar	day_3	thorax	single	female	SNIT_I2	SNIT_I2_T	37.321	59.7795	51.0582	98.726	5.29376
SNITE_S_Iso_SRR11815212	SRR11815212	PRJNA633949	SAMN14978103	Schistocerca_nitens	isolated	Last_nymphal_instar	day_3	thorax	single	female	SNIT_I1	SNIT_I1_T	40.8472	51.966	52.4274	98.6052	5.42028
SPICE_G_Crd_SRR11815268	SRR11815268	PRJNA633949	SAMN14978052	Schistocerca_piceifrons	crowded	Last_nymphal_instar	day_3	head	single	female	SPIC_C5	SPIC_C5_H	22.4592	34.7263	45.817	97.9073	6.04999
SPICE_G_Crd_SRR11815269	SRR11815269	PRJNA633949	SAMN14978051	Schistocerca_piceifrons	crowded	Last_nymphal_instar	day_3	head	single	female	SPIC_C4	SPIC_C4_H	23.7741	37.4819	44.9253	97.8466	6.17971
SPICE_G_Crd_SRR11815270	SRR11815270	PRJNA633949	SAMN14978050	Schistocerca_piceifrons	crowded	Last_nymphal_instar	day_3	head	single	female	SPIC_C3	SPIC_C3_H	39.5782	52.7763	47.4198	98.0762	5.53838
SPICE_G_Crd_SRR11815271	SRR11815271	PRJNA633949	SAMN14978049	Schistocerca_piceifrons	crowded	Last_nymphal_instar	day_3	head	single	female	SPIC_C2	SPIC_C2_H	37.6304	62.233	47.6653	98.6264	4.76066
SPICE_G_Crd_SRR11815272	SRR11815272	PRJNA633949	SAMN14978048	Schistocerca_piceifrons	crowded	Last_nymphal_instar	day_3	head	single	female	SPIC_C1	SPIC_C1_H	55.0341	47.1039	45.2807	96.4364	7.00127
SPICE_S_Iso_SRR11815240	SRR11815240	PRJNA633949	SAMN14978042	Schistocerca_piceifrons	isolated	Last_nymphal_instar	day_3	head	single	female	SPIC_I5	SPIC_I5_H	22.3411	37.8651	46.0597	97.758	5.74104
SPICE_S_Iso_SRR11815251	SRR11815251	PRJNA633949	SAMN14978041	Schistocerca_piceifrons	isolated	Last_nymphal_instar	day_3	head	single	female	SPIC_I4	SPIC_I4_H	24.804	37.9261	45.5815	97.8967	6.71398
SPICE_S_Iso_SRR11815261	SRR11815261	PRJNA633949	SAMN14978040	Schistocerca_piceifrons	isolated	Last_nymphal_instar	day_3	head	single	female	SPIC_I3	SPIC_I3_H	41.6674	64.4655	46.7348	98.7664	5.26206
SPICE_S_Iso_SRR11815273	SRR11815273	PRJNA633949	SAMN14978039	Schistocerca_piceifrons	isolated	Last_nymphal_instar	day_3	head	single	female	SPIC_I2	SPIC_I2_H	38.0184	60.0376	48.1907	98.6593	5.06918
SPICE_S_Iso_SRR11815274	SRR11815274	PRJNA633949	SAMN14978038	Schistocerca_piceifrons	isolated	Last_nymphal_instar	day_3	head	single	female	SPIC_I1	SPIC_I1_H	38.4665	52.316	46.9972	97.8152	5.73149
SPICE_G_Crd_SRR11815262	SRR11815262	PRJNA633949	SAMN14978057	Schistocerca_piceifrons	crowded	Last_nymphal_instar	day_3	thorax	single	female	SPIC_C5	SPIC_C5_T	18.6799	33.0731	45.8139	97.2501	5.74076
SPICE_G_Crd_SRR11815264	SRR11815264	PRJNA633949	SAMN14978056	Schistocerca_piceifrons	crowded	Last_nymphal_instar	day_3	thorax	single	female	SPIC_C4	SPIC_C4_T	27.0734	40.5374	48.7393	98.8763	5.32631
SPICE_G_Crd_SRR11815265	SRR11815265	PRJNA633949	SAMN14978055	Schistocerca_piceifrons	crowded	Last_nymphal_instar	day_3	thorax	single	female	SPIC_C3	SPIC_C3_T	40.7923	60.6685	50.5485	98.5669	4.93544
SPICE_G_Crd_SRR11815266	SRR11815266	PRJNA633949	SAMN14978054	Schistocerca_piceifrons	crowded	Last_nymphal_instar	day_3	thorax	single	female	SPIC_C2	SPIC_C2_T	41.6536	56.3566	51.6762	98.8809	5.21687
SPICE_G_Crd_SRR11815267	SRR11815267	PRJNA633949	SAMN14978053	Schistocerca_piceifrons	crowded	Last_nymphal_instar	day_3	thorax	single	female	SPIC_C1	SPIC_C1_T	36.8985	54.1901	49.2169	98.5962	4.8045
SPICE_S_Iso_SRR11815195	SRR11815195	PRJNA633949	SAMN14978047	Schistocerca_piceifrons	isolated	Last_nymphal_instar	day_3	thorax	single	female	SPIC_I5	SPIC_I5_T	18.6208	31.491	47.7639	98.4157	5.82533
SPICE_S_Iso_SRR11815196	SRR11815196	PRJNA633949	SAMN14978046	Schistocerca_piceifrons	isolated	Last_nymphal_instar	day_3	thorax	single	female	SPIC_I4	SPIC_I4_T	19.1859	29.4127	46.7744	98.5617	5.4059
SPICE_S_Iso_SRR11815207	SRR11815207	PRJNA633949	SAMN14978045	Schistocerca_piceifrons	isolated	Last_nymphal_instar	day_3	thorax	single	female	SPIC_I3	SPIC_I3_T	39.6692	60.8728	48.9066	98.4343	5.12709
SPICE_S_Iso_SRR11815218	SRR11815218	PRJNA633949	SAMN14978044	Schistocerca_piceifrons	isolated	Last_nymphal_instar	day_3	thorax	single	female	SPIC_I2	SPIC_I2_T	37.1452	63.2167	47.7442	98.5058	5.33416
SPICE_S_Iso_SRR11815229	SRR11815229	PRJNA633949	SAMN14978043	Schistocerca_piceifrons	isolated	Last_nymphal_instar	day_3	thorax	single	female	SPIC_I1	SPIC_I1_T	37.345	47.44	49.1839	98.3977	6.29611
SSCUB_G_Crd_SRR11815224	SRR11815224	PRJNA633949	SAMN14978092	Schistocerca_serialis_cubense	crowded	Last_nymphal_instar	day_3	head	single	female	SCUB_C5	SCUB_C5_H	18.4364	42.0963	47.2314	98.5807	5.27244
SSCUB_G_Crd_SRR11815225	SRR11815225	PRJNA633949	SAMN14978091	Schistocerca_serialis_cubense	crowded	Last_nymphal_instar	day_3	head	single	female	SCUB_C4	SCUB_C4_H	25.7358	46.9122	44.7668	98.8726	5.14848
SSCUB_G_Crd_SRR11815226	SRR11815226	PRJNA633949	SAMN14978090	Schistocerca_serialis_cubense	crowded	Last_nymphal_instar	day_3	head	single	female	SCUB_C3	SCUB_C3_H	39.7552	74.7238	48.9589	98.7918	4.70921
SSCUB_G_Crd_SRR11815227	SRR11815227	PRJNA633949	SAMN14978089	Schistocerca_serialis_cubense	crowded	Last_nymphal_instar	day_3	head	single	female	SCUB_C2	SCUB_C2_H	40.0546	74.3346	46.4983	98.6079	4.60325
SSCUB_G_Crd_SRR11815228	SRR11815228	PRJNA633949	SAMN14978088	Schistocerca_serialis_cubense	crowded	Last_nymphal_instar	day_3	head	single	female	SCUB_C1	SCUB_C1_H	44.7311	60.6449	47.9018	98.7793	4.37522
SSCUB_S_Iso_SRR11815235	SRR11815235	PRJNA633949	SAMN14978082	Schistocerca_serialis_cubense	isolated	Last_nymphal_instar	day_3	head	single	female	SCUB_I5	SCUB_I5_H	20.0374	34.4216	44.3486	98.5636	5.38604
SSCUB_S_Iso_SRR11815236	SRR11815236	PRJNA633949	SAMN14978081	Schistocerca_serialis_cubense	isolated	Last_nymphal_instar	day_3	head	single	female	SCUB_I4	SCUB_I4_H	18.0068	43.8563	46.4746	98.5499	4.89045
SSCUB_S_Iso_SRR11815237	SRR11815237	PRJNA633949	SAMN14978080	Schistocerca_serialis_cubense	isolated	Last_nymphal_instar	day_3	head	single	female	SCUB_I3	SCUB_I3_H	37.8435	72.9151	47.7042	98.6056	4.65003
SSCUB_S_Iso_SRR11815238	SRR11815238	PRJNA633949	SAMN14978079	Schistocerca_serialis_cubense	isolated	Last_nymphal_instar	day_3	head	single	female	SCUB_I2	SCUB_I2_H	37.9224	67.9063	48.7627	98.4205	4.53047
SSCUB_S_Iso_SRR11815239	SRR11815239	PRJNA633949	SAMN14978078	Schistocerca_serialis_cubense	isolated	Last_nymphal_instar	day_3	head	single	female	SCUB_I1	SCUB_I1_H	45.3381	57.3763	49.6626	97.5964	5.88047
SSCUB_G_Crd_SRR11815219	SRR11815219	PRJNA633949	SAMN14978097	Schistocerca_serialis_cubense	crowded	Last_nymphal_instar	day_3	thorax	single	female	SCUB_C5	SCUB_C5_T	17.3218	41.4203	47.1691	98.6229	4.77358
SSCUB_G_Crd_SRR11815220	SRR11815220	PRJNA633949	SAMN14978096	Schistocerca_serialis_cubense	crowded	Last_nymphal_instar	day_3	thorax	single	female	SCUB_C4	SCUB_C4_T	19.1541	34.9114	46.0325	98.5519	4.67783
SSCUB_G_Crd_SRR11815221	SRR11815221	PRJNA633949	SAMN14978095	Schistocerca_serialis_cubense	crowded	Last_nymphal_instar	day_3	thorax	single	female	SCUB_C3	SCUB_C3_T	40.1781	77.287	49.0562	98.5481	4.76666
SSCUB_G_Crd_SRR11815222	SRR11815222	PRJNA633949	SAMN14978094	Schistocerca_serialis_cubense	crowded	Last_nymphal_instar	day_3	thorax	single	female	SCUB_C2	SCUB_C2_T	39.2574	69.9363	49.4742	98.6625	4.78436
SSCUB_G_Crd_SRR11815223	SRR11815223	PRJNA633949	SAMN14978093	Schistocerca_serialis_cubense	crowded	Last_nymphal_instar	day_3	thorax	single	female	SCUB_C1	SCUB_C1_T	37.2057	60.1273	49.1663	98.5073	4.57028
SSCUB_S_Iso_SRR11815230	SRR11815230	PRJNA633949	SAMN14978087	Schistocerca_serialis_cubense	isolated	Last_nymphal_instar	day_3	thorax	single	female	SCUB_I5	SCUB_I5_T	25.332	33.7675	50.6965	98.9877	7.36935
SSCUB_S_Iso_SRR11815231	SRR11815231	PRJNA633949	SAMN14978086	Schistocerca_serialis_cubense	isolated	Last_nymphal_instar	day_3	thorax	single	female	SCUB_I4	SCUB_I4_T	16.6142	37.0167	47.2456	98.5454	5.15634
SSCUB_S_Iso_SRR11815232	SRR11815232	PRJNA633949	SAMN14978085	Schistocerca_serialis_cubense	isolated	Last_nymphal_instar	day_3	thorax	single	female	SCUB_I3	SCUB_I3_T	41.4981	81.7405	50.875	98.492	4.64357
SSCUB_S_Iso_SRR11815233	SRR11815233	PRJNA633949	SAMN14978084	Schistocerca_serialis_cubense	isolated	Last_nymphal_instar	day_3	thorax	single	female	SCUB_I2	SCUB_I2_T	40.0557	64.4012	50.5857	98.5645	4.85944
SSCUB_S_Iso_SRR11815234	SRR11815234	PRJNA633949	SAMN14978083	Schistocerca_serialis_cubense	isolated	Last_nymphal_instar	day_3	thorax	single	female	SCUB_I1	SCUB_I1_T	39.1661	62.4263	49.1453	98.4717	4.56771
